# An explainable language model for antibody specificity prediction using curated influenza hemagglutinin antibodies

**DOI:** 10.1101/2023.09.11.557288

**Authors:** Yiquan Wang, Huibin Lv, Ruipeng Lei, Yuen-Hei Yeung, Ivana R. Shen, Danbi Choi, Qi Wen Teo, Timothy J.C. Tan, Akshita B. Gopal, Xin Chen, Claire S. Graham, Nicholas C. Wu

## Abstract

Despite decades of antibody research, it remains challenging to predict the specificity of an antibody solely based on its sequence. Two major obstacles are the lack of appropriate models and inaccessibility of datasets for model training. In this study, we curated a dataset of >5,000 influenza hemagglutinin (HA) antibodies by mining research publications and patents, which revealed many distinct sequence features between antibodies to HA head and stem domains. We then leveraged this dataset to develop a lightweight memory B cell language model (mBLM) for sequence-based antibody specificity prediction. Model explainability analysis showed that mBLM captured key sequence motifs of HA stem antibodies. Additionally, by applying mBLM to HA antibodies with unknown epitopes, we discovered and experimentally validated many HA stem antibodies. Overall, this study not only advances our molecular understanding of antibody response to influenza virus, but also provides an invaluable resource for applying deep learning to antibody research.
