## Supplementary material for "An explainable language model for antibody specificity prediction using curated influenza hemagglutinin antibodies": Table S2

### Sheet: Sheet1
Table S2. IGHD4-17-encoded HA head antibodies with a YGD motif or conserved variations in the CDR H3.
HA head antibodies with a YGD motif in the CDR H3
Antibody	Donor ID	Heavy V gene	Light V gene	CDR H3	Specificity	Epitope	Reference
mbc_T1-1A	Donor_H	IGHV1-18	IGKV3-11	AREDWSYGDSYYNGMDV	H1	K163	Huang et al., 2015
mbc_T1-3A		IGHV1-18	IGKV3-11	AREDWSYGDSYYNGMDV	H1	K163	Huang et al., 2015
T2-11C		IGHV1-18	IGKV3-11	AREDWSYGDSYYNGMDV	H1	K163	Huang et al., 2015
T3-7D		IGHV1-18	IGKV3-11	AREDWSYGDSYYNGMDV	H1	K163	Huang et al., 2015
FISW-b.01	Lanzavecchia_donor_FISW	IGHV2-70	IGLV3-21	ARTLYGDYVSGSFDY	H1	RBS	Cheung et al., 2020
FISW-c.01		IGHV2-70	IGLV3-21	ARTLYGDYAGGNFDS	H1	RBS	Cheung et al., 2020
FISW-d.01		IGHV2-70	IGLV3-21	ARTYYGDYANWFDP	H1	RBS	Cheung et al., 2020
FISW-e.01		IGHV2-70	IGLV3-21	ARSLYGDTLFYFDS	H1	RBS	Cheung et al., 2020
FISW-e.02		IGHV2-70	IGLV3-21	ARTLYGDTLFYFDS	H1	RBS	Cheung et al., 2020
FISW-e.03		IGHV2-70	IGLV3-21	ARTLYGDTLYYFDS	H1	RBS	Cheung et al., 2020
FISW-e.04		IGHV2-70	IGLV3-21	ARSLYGDTLLFFDS	H1	RBS	Cheung et al., 2020
FISW-f.01		IGHV2-70	IGLV3-21	ARMLYGDFGRYFDP	H1	RBS	Cheung et al., 2020
FISW-g.01		IGHV2-70	IGLV1-36	ARTLYGDFANYFDP	H1	RBS	Cheung et al., 2020
FISW-i.01		IGHV2-70	IGLV3-9	ARMDYGDFTNYFEY	H1	RBS	Cheung et al., 2020
FISW-j.01		IGHV2-70	IGLV3-9	ARFLYGDFSQYFDY	H1	RBS	Cheung et al., 2020
FISW-k.01		IGHV2-70	IGLV3-9	ARKLYGDYSDWFDY	H1	RBS	Cheung et al., 2020
FISW-l.01		IGHV2-70	IGLV3-9	ARSYYGDYSNWVDP	H1	RBS	Cheung et al., 2020
FISW-l.02		IGHV2-70	IGLV3-9	ARSFYGDFTNWFDP	H1	RBS	Cheung et al., 2020
FISW-m.01		IGHV2-70	IGLV3-9	ARHFYGDFGGWFDP	H1	RBS	Cheung et al., 2020
FISW-n.01		IGHV2-70	IGLV3-21	VRTLYGDYVSGVSDY	H1	RBS	Cheung et al., 2020
FISW-n.02		IGHV2-70	IGLV3-21	ARTLYGDYVGGVSDF	H1	RBS	Cheung et al., 2020
FISW-o.02		IGHV2-70	IGLV3-21	ARLPYGDFGRMFDY	H1	RBS	Cheung et al., 2020
416-A		IGHV2-70	IGLV3-21	ARLPYGDFGRMFDY	H1	RBS	Lee et al., 2019
4548-B		IGHV2-70	IGLV3-21	ARTLYGDYAGGNFDS	H1	RBS	Lee et al., 2019
FX-a.01	Lanzavecchia_donor_FX	IGHV2-70	IGLV3-21	ARALYGDYVGYFDP	H1	RBS	Cheung et al., 2020
LPAF-a.01	Lanzavecchia_donor_LPAF	IGHV2-70	IGLV3-9	ARMLYGDLGGRFDP	H1	RBS	Cheung et al., 2020
LPAF-a.02		IGHV2-70	IGLV3-9	ARMLYGDFGGYLDP	H1	RBS	Cheung et al., 2020
LPAF-a.03		IGHV2-70	IGLV3-9	ARILYGDFVGYLDP	H1	RBS	Cheung et al., 2020
LPAF-a.04		IGHV2-70	IGLV3-9	ARMLYGDLGGRFDP	H1	RBS	Cheung et al., 2020
LPAF-a.05		IGHV2-70	IGLV3-9	ARMLYGDFAGYLDP	H1	RBS	Cheung et al., 2020
LPAF-a.06		IGHV2-70	IGLV3-9	ARMLYGDIGGWLDP	H1	RBS	Cheung et al., 2020
K77-2D09	Melbourne_donor_K77	IGHV4-4	IGKV1-9	AKSCKPGSCYYGDYLNFDS	Type B	-	Liu et al., 2019
W85-1A07	Melbourne_donor_W85	IGHV3-48	IGLV2-14	ARAHMIYGDHVHLNAFDI	Type B	-	Liu et al., 2019
W85-2E07		IGHV3-48	-	ARSAVVYGDNPVVWLDP	Type B	-	Liu et al., 2019
W85-3E10		IGHV3-48	IGKV3-15	ARSGVVYGDSPAVFFDP	Type B	-	Liu et al., 2019
013_10_2G01	PCWilson_donor_013	IGHV3-49	IGLV3-9	TRAEYGDYVGYFDY	H1	-	Andrews et al., 2015
019_10_4A03	PCWilson_donor_019	IGHV3-15	IGKV2-28	TTDYGDYLNGGR	H1	-	Andrews et al., 2015
051_10_2A05	PCWilson_donor_051	IGHV3-7	IGLV3-21	VRVGAYGDTYHDYYGMDV	H1	-	Andrews et al., 2015
150055-029_3E03	PCWilson_donor_150055-029	IGHV3-23	IGKV1-33	AKGGYGDNGLDVFDI	H1	-	Henry et al., 2019
236-14-IgG_1D06	PCWilson_donor_236	IGHV2-70	IGLV3-9	ARMLYGDSVNCLDP	H1	-	Dugan et al., 2020
SFV009_3F05	PCWilson_donor_SFV009	IGHV3-7	IGKV1-5	ARAGSYGDYRPINNWFDP	H1	-	Guthmiller et al., 2021
SFV015_2A06	PCWilson_donor_SFV015	IGHV1-2	IGKV1-33	ARDFDYGDYRGSAFDI	H1	Lateral patch	Guthmiller et al., 2021
SFV015_2F04		IGHV1-2	IGKV1-33	ARDFDYGDYRGSAFDI	H1	Lateral patch	Guthmiller et al., 2021
SFV015_2G04		IGHV1-2	IGKV1-33	ARDFDYGDYRGSAFDI	H1	Lateral patch	Guthmiller et al., 2021
SFV018_4F02	PCWilson_donor_SFV018	IGHV3-11	IGKV1-39	ARIADYGDHVPVFDY	H1	Sb	Guthmiller et al., 2021
SFV019_1B04	PCWilson_donor_SFV019	IGHV3-74	IGKV1-33	ARDHDYGDYRGNAFDM	H1	Lateral patch	Guthmiller et al., 2021
SFV019_1C05		IGHV3-74	IGKV1-33	ARDYDYGDYRGNAFDL	H1	Lateral patch	Guthmiller et al., 2021
SFV019_4D05		IGHV3-74	IGKV1-33	ARDHDYGDYRGNAFDL	H1	Lateral patch	Guthmiller et al., 2021
SFV019_2A02		IGHV1-18	IGKV1-33	ARRGDYGDYRGDAFDI	H1	Ca1	Guthmiller et al., 2021
SFV019_2A06		IGHV3-74	IGKV1-33	VRDNDYGDYRGNAFDI	H1	Lateral patch	Guthmiller et al., 2021
SFV019_4G05		IGHV3-74	IGKV1-33	ARDHDYGDYRGNAYDI	H1	Lateral patch	Guthmiller et al., 2021
13001-07_4B03	PCWilson_H7N9_vaccinees	IGHV1-46	IGLV1-40	ARDQRYPQGPFDYGEFYGDWFDP	H7	S137	Dunand et al., 2016
13001-07_4E02		IGHV1-46	IGLV1-40	ARDQRYPQGPFDYGEFYGDWFDP	H7	S138	Dunand et al., 2016
HA head antibodies with a conserved variation of YGD motif in the CDR H3
2K11	Crowe_donor_47	IGHV3-7	IGLV1-40	ARQGSYADTYFYHYGMDV	H1	RBS	Krause et al., 2011
FluA-151	Crowe_donor_269	IGHV3-30	IGKV1-39	AKFIPDPNYGEFYFHH	Group 1/2	Trimer interface	Zost et al., 2021
FluA-151_Sib4		IGHV3-30	IGKV1-39	AKFIPDPNYGEYYFHH	Group 1/2	Trimer interface	Zost et al., 2021
FluA-151_Sib5		IGHV3-30	IGKV1-39	AKFTPDPGYGEYYFHH	Group 1/2	Trimer interface	Zost et al., 2021
FluA-151_Sib7_IgA		IGHV3-30	IGKV1-39	AKFIPDPNYGEFYFHH	Group 1/2	Trimer interface	Zost et al., 2021
FluA-151_UCA		IGHV3-30	IGKV1-39	AKFIPDPNYGEYYFHH	Group 1/2	Trimer interface	Zost et al., 2021
K77-2H12	Melbourne_donor_K77	IGHV3-7	IGLV2-11	ARDFSDFGDLYFDY	Type B	-	Liu et al., 2019
1000-3E01	PCWilson_donor_1000	IGHV4-31	IGKV4-1	ARDQNDYGEDPLDV	H1	RBS	Wrammert et al., 2011
1009-3E04		IGHV4-31	IGKV1-27	ARDRHDYGEDPFDI	H1	RBS	Wrammert et al., 2011
SFV015_2F02	PCWilson_donor_SFV015	IGHV1-2	IGKV1-33	ARDIDFGDYRAADVFHI	H1	Lateral patch	Guthmiller et al., 2021
SFV015_3F04		IGHV1-2	IGKV1-33	ARDIDFGDYRAADVFHI	H1	Lateral patch	Guthmiller et al., 2021
